# Prosculpt: Lowering the Barrier to Computational Protein Design

**DOI:** 10.64898/2026.06.25.732351

**Authors:** Federico A Olivieri, Alina Konstantinova, Neža Ribnikar, Nej Bizjak, Žan Žnidar, Kiyan Abel, Eva Rajh, Ajasja Ljubetič

## Abstract

Over the past decade, protein design has evolved from a specialized discipline into a broadly accessible approach for engineering and interrogating biological systems. Despite these advances, protein design continues to be a technically challenging task, often requiring knowledge of programming to be able to use and combine the different software packages. To address this challenge, we have developed Prosculpt, an easy-to-use protein design pipeline. Prosculpt integrates RFdiffusion for backbone generation, ProteinMPNN for sequence design and multiple structure-prediction platforms (AF2, AF3, Colabfold, Boltz2). Candidate designs are evaluated using customizable Rosetta-based scoring protocols. Each project is specified through a single configuration file, enabling users with minimal computational expertise to perform sophisticated protein design tasks without writing code, while also allowing advanced users to access the full capabilities of the underlying programs. Prosculpt supports a wide range of applications, including design of symmetric homo-oligomers, design of binders, motif scaffolding, partial diffusion and fixed-backbone sequence redesign. By combining these capabilities within a single, user-friendly platform, Prosculpt provides a practical entry point to modern protein design for both novice and expert users.
