## Supplemental Table 2 for "Prosculpt: Lowering the Barrier to Computational Protein Design"

### Sheet: r1_selected_with_metrics
prosculpt id	ID	rg	charge	sap	plddt	RMSD	pae	monomer_rmsd	monomer_plddt	sequence_length	ddg	shape_complementarity	vbuns	sbuns	score_per_residue	sc2_int_area	sc2_median_dist	potentials
8.44.9.1	M64RB	15.0356	-3.45512	65.7543	97	0.6	3.24	0.742031	87	600	-43.9822	0.62246	2	4	-0.27466	1534.59	0.647996	No
8.44.1.1	MDWMW	15.2059	-1.77028	62.8336	97	0.8	3.13	0.586471	96	600	-44.5811	0.658194	2	9	-0.28875	1654.95	0.652748	No
2.47.8.1	U47OA	14.2442	-2.46216	84.1193	97	0.5	3.06	1.27809	75	600	-61.6023	0.687985	0	4	-0.336609	1620.96	0.608157	No
6.46.7.1	QH4QQ	14.2873	-4.45151	70.3921	97	0.9	3.14	1.43068	82	600	-41.6084	0.684137	5	4	-0.308294	1365.69	0.572161	No
7.7.2.1	YDDKF	14.3955	-2.72491	80.2602	96	0.7	3.78	0.601389	92	600	-43.593	0.636041	1	2	-0.351266	1680.94	0.657738	No
3.31.8.1	Z3ISE	14.0395	-3.44765	93.5659	96	0.9	3.36	1.00411	81	600	-59.467	0.641573	1	3	-0.320254	1708	0.635591	No
8.44.3.1	RQESE	15.1504	-2.34877	80.6595	96	0.9	3.88	0.727434	92	600	-54.2573	0.614535	2	9	-0.282566	1586.7	0.649237	No
8.44.10.1	GVUZV	15.1986	-5.34655	63.4024	96	0.6	3.58	0.894389	92	600	-53.79	0.678112	3	5	-0.332767	1666.31	0.62178	No
1.19.7.1	FKHNK	11.9726	-3.45055	64.5503	95	0.7	4.35	1.40921	79	600	-63.0923	0.674915	1	11	-0.272827	1353.25	0.579965	Yes
9.28.7.1	M4UHO	11.2338	-0.72619	61.5799	95	0.9	4.58	0.93527	89	600	-49.2165	0.661003	1	6	-0.260641	1246.39	0.600385	Yes
0.28.9.1	YXPFE	11.7411	-1.41861	63.3883	94	0.8	5	0.7878	81	600	-57.5133	0.571009	0	3	-0.331852	1279.53	0.761723	Yes
7.7.4.1	ZVNHJ	14.3874	-11.4384	81.2512	94	0.7	4.73	0.410406	93	600	-52.5094	0.609856	1	4	-0.314314	1663.9	0.660208	No
9.14.7.1	X6GXQ	10.3509	-2.14844	42.5747	93	0.7	6.3	0.664831	82	600	-44.1054	0.652081	0	12	-0.220867	835.999	0.586819	No
4.43.8.1	WVVY4	13.5512	-1.25525	70.0045	91	1	7.4	0.699334	90	900	-53.9683	0.644074	0	8	-0.2479	1449.61	0.621012	Yes
